# Markov models bridge behavioral strategies and circuit principles facilitating thermoregulation

**DOI:** 10.1101/2025.03.17.643749

**Authors:** Kaarthik Abhinav Balakrishnan, Martin Haesemeyer

## Abstract

Behavioral thermoregulation is critical for survival across animals, including endothermic mammals. However, we do not understand how neural circuits control navigation towards preferred temperatures. Zebrafish exclusively regulate body temperature via behavior, making them ideal for studying thermal navigation. Here, we combine behavioral analysis, machine learning and calcium imaging to understand how larval zebrafish seek out preferred temperatures within thermal gradients. By developing a stimulus-controlled Markov model of thermal navigation we find that hot avoidance largely relies on the modulation of individual swim decisions. The avoidance of cold temperatures, a particular challenge in ectotherms, however relies on a deliberate strategy combining gradient alignment and directed reversals. Calcium imaging identified neurons within the medulla encoding thermal stimuli that form a place-code like representation of the gradient. Our findings establish a key link between neural activity and thermoregulatory behavior, elucidating the neural basis of how animals seek out preferred temperatures.
