## Supplementary material for "Markov models bridge behavioral strategies and circuit principles facilitating thermoregulation": Table S1

### Sheet: Sheet1
Stimulus transition models
	Intercept	T	∆T	T*∆T	T^2	∆T^2	T^2*∆T	T*∆T^2	T^3	∆T^3
Order 0
R->R	1.59 (1.55 | 1.62)
R->G	-1.41 (-1.48 | -1.34)
R->P	0
G->R	-2.2 (-2.26 | -2.14)
G->G	1.89 (1.86 | 1.91)
G->P	0
P->R	-2.66 (-2.68 | -2.63)
P->G	-1.77 (-1.79 | -1.75)
P->P	0
Order 1
R->R	1.59 (1.56 | 1.62)	0.0153 (0.00183 | 0.0299)	-1.12 (-1.6 | -0.628)
R->G	-1.44 (-1.51 | -1.37)	0.0659 (0.037 | 0.094)	1.78 (0.806 | 2.77)
R->P	0	0	0
G->R	-2.21 (-2.28 | -2.15)	0.0329 (0.00621 | 0.0584)	-2.05 (-2.97 | -1.11)
G->G	1.88 (1.86 | 1.9)	0.0143 (0.00519 | 0.0232)	-0.523 (-0.859 | -0.194)
G->P	0	0	0
P->R	-2.64 (-2.67 | -2.61)	0.0768 (0.0636 | 0.09)	0.186 (-0.114 | 0.483)
P->G	-1.76 (-1.78 | -1.74)	0.0711 (0.0621 | 0.08)	0.102 (-0.0888 | 0.297)
P->P	0	0	0
Order 2
R->R	2.12 (2.08 | 2.17)	0.00498 (-0.0111 | 0.0209)	-1.25 (-1.74 | -0.754)	0.789 (0.568 | 1.0)	0.00749 (0.00342 | 0.0118)	-1.23e+02 (-1.28e+02 | -1.18e+02)
R->G	-1.44 (-1.53 | -1.36)	0.0569 (0.0264 | 0.088)	0.691 (0.0418 | 1.34)	0.265 (0.0216 | 0.523)	0.00685 (-0.000844 | 0.0147)	-1.28 (-4.18 | 1.16)
R->P	0	0	0	0	0	0
G->R	-2.28 (-2.36 | -2.2)	0.0273 (0.00362 | 0.0516)	-1.94 (-2.64 | -1.22)	0.663 (0.453 | 0.882)	0.0157 (0.00961 | 0.0216)	-4.38 (-6.92 | -2.17)
G->G	2.16 (2.13 | 2.18)	0.0323 (0.0225 | 0.0418)	-1.14 (-1.44 | -0.842)	0.0707 (-0.0455 | 0.189)	0.00267 (0.000224 | 0.00513)	-59.7 (-62.2 | -57.1)
G->P	0	0	0	0	0	0
P->R	-2.41 (-2.45 | -2.36)	0.0835 (0.07 | 0.0976)	-0.151 (-0.494 | 0.203)	0.951 (0.792 | 1.11)	-0.0122 (-0.0164 | -0.00812)	-21.8 (-25.3 | -18.4)
P->G	-1.76 (-1.78 | -1.73)	0.072 (0.0635 | 0.0803)	0.0135 (-0.199 | 0.221)	0.166 (0.088 | 0.241)	0.00465 (0.00228 | 0.00703)	-2.91 (-4.27 | -1.69)
P->P	0	0	0	0	0	0
Order 3
R->R	2.18 (2.14 | 2.23)	-0.0717 (-0.101 | -0.0418)	-0.0236 (-0.637 | 0.611)	0.921 (0.685 | 1.16)	0.00828 (0.00376 | 0.013)	-1.37e+02 (-1.43e+02 | -1.31e+02)	-0.0337 (-0.092 | 0.0236)	13.7 (11.6 | 15.9)	0.000291 (-0.00096 | 0.00155)	-58.5 (-68.4 | -48.8)
R->G	-1.44 (-1.53 | -1.36)	0.0415 (-0.011 | 0.0971)	1.26 (0.405 | 2.1)	0.444 (0.166 | 0.719)	0.00935 (0.00126 | 0.0171)	-2.81 (-6.24 | 0.365)	-0.0805 (-0.149 | -0.0136)	0.472 (-0.59 | 1.6)	-6.13e-05 (-0.00229 | 0.00219)	0.505 (-5.56 | 7.04)
R->P	0	0	0	0	0	0	0	0	0	0
G->R	-2.25 (-2.33 | -2.17)	-0.0619 (-0.112 | -0.0119)	-0.349 (-1.25 | 0.54)	0.915 (0.653 | 1.19)	0.0112 (0.00439 | 0.0178)	-6.49 (-10.1 | -3.45)	-0.146 (-0.215 | -0.0823)	1.08 (0.18 | 1.95)	0.00421 (0.00228 | 0.00619)	-1.44 (-6.17 | 4.32)
G->G	2.28 (2.26 | 2.32)	-0.0768 (-0.0949 | -0.0583)	-0.166 (-0.54 | 0.21)	0.381 (0.256 | 0.505)	-0.000269 (-0.00276 | 0.00212)	-85.7 (-88.7 | -82.8)	-0.0145 (-0.0459 | 0.0183)	12.7 (11.9 | 13.4)	0.00189 (0.00113 | 0.00263)	-40.0 (-46.9 | -32.4)
G->P	0	0	0	0	0	0	0	0	0	0
P->R	-2.39 (-2.43 | -2.35)	0.000848 (-0.0247 | 0.026)	0.258 (-0.203 | 0.708)	1.02 (0.859 | 1.19)	-0.0136 (-0.0181 | -0.00944)	-24.2 (-27.9 | -20.8)	-0.108 (-0.157 | -0.0579)	2.81 (1.43 | 4.04)	0.00412 (0.00289 | 0.00535)	0.923 (-9.1 | 8.98)
P->G	-1.74 (-1.77 | -1.72)	0.0497 (0.0337 | 0.0657)	0.25 (-0.00916 | 0.508)	0.198 (0.115 | 0.281)	0.00508 (0.00262 | 0.00744)	-4.61 (-6.23 | -3.03)	-0.0315 (-0.055 | -0.00825)	0.736 (0.28 | 1.16)	0.000872 (0.000127 | 0.0016)	-2.01 (-4.28 | 0.0563)
P->P	0	0	0	0	0	0	0	0	0	0
Activity transition model
	Intercept	Cold adapting (t-1000)	CA (t-500)	CA (t)	Hot (t-1000)	Hot (t-500)	Hot (t)	Hot and cooling (t-1000)	HC (t-500)	HC (t)	Cold (t-1000)	Cold (t-500)	Cold (t)	CC (t-1000)	CC (t-500)	CC (t)	Hot and heating (t-1000)	HH (t-500)	HH (t)	Cold and heating (t-1000)	CH (t-500)	CH (t)
R->R	1.59 (1.49 | 1.7)	-0.0486 (-0.264 | 0.171)	-0.346 (-0.706 | 0.00733)	0.704 (0.479 | 0.937)	3.03 (0.488 | 5.27)	-3.6 (-6.3 | -0.634)	0.18 (-1.14 | 1.47)	-0.458 (-0.535 | -0.381)	0.511 (0.404 | 0.623)	0.132 (0.0586 | 0.209)	-2.13 (-2.88 | -1.42)	2.78 (1.51 | 4.09)	-1.24 (-2.01 | -0.501)	0.21 (0.146 | 0.274)	-0.244 (-0.322 | -0.165)	0.152 (0.0915 | 0.213)	0.593 (0.309 | 0.877)	-0.722 (-1.1 | -0.344)	0.545 (0.302 | 0.797)	-5.09 (-5.57 | -4.62)	5.98 (5.37 | 6.67)	-0.292 (-0.587 | 0.0243)
R->G	-1.2 (-1.39 | -1.03)	-0.145 (-0.511 | 0.258)	0.232 (-0.402 | 0.845)	0.0896 (-0.33 | 0.499)	2.65 (-1.84 | 7.24)	-3.19 (-8.93 | 2.11)	0.728 (-1.73 | 3.28)	-0.157 (-0.306 | -0.0184)	0.0303 (-0.183 | 0.23)	0.119 (-0.0235 | 0.257)	-0.829 (-2.12 | 0.274)	1.13 (-1.11 | 3.38)	-0.723 (-2.13 | 0.773)	-0.0269 (-0.171 | 0.11)	-0.123 (-0.297 | 0.0375)	0.0692 (-0.0515 | 0.192)	0.359 (-0.101 | 0.82)	-0.461 (-1.08 | 0.133)	0.285 (-0.117 | 0.685)	-0.941 (-1.46 | -0.476)	2.14 (1.23 | 3.06)	-0.632 (-1.34 | -0.0177)
R->P	0	0	0	0	0	0	0	0	0	0	0	0	0	0	0	0	0	0	0	0	0	0
G->R	-2.1 (-2.26 | -1.95)	0.00793 (-0.43 | 0.462)	0.392 (-0.279 | 1.09)	-0.141 (-0.597 | 0.28)	1.26 (-0.426 | 2.89)	0.286 (-2.15 | 2.61)	-0.789 (-2.3 | 0.898)	-0.239 (-0.366 | -0.117)	0.237 (0.0669 | 0.407)	-0.25 (-0.371 | -0.128)	-2.7 (-4.5 | -0.76)	3.46 (0.565 | 6.02)	-1.51 (-2.98 | 0.107)	0.2 (0.0659 | 0.334)	-0.212 (-0.4 | -0.0219)	0.0923 (-0.0423 | 0.227)	-0.457 (-0.816 | -0.1)	0.687 (0.143 | 1.21)	-0.295 (-0.651 | 0.0371)	0.0745 (-0.338 | 0.423)	-0.379 (-1.03 | 0.301)	-0.18 (-0.67 | 0.226)
G->G	1.88 (1.83 | 1.93)	-0.484 (-0.653 | -0.323)	0.462 (0.192 | 0.725)	-0.0112 (-0.172 | 0.153)	0.221 (-0.609 | 1.14)	0.46 (-0.647 | 1.57)	-0.408 (-1.04 | 0.201)	-0.477 (-0.518 | -0.436)	0.432 (0.374 | 0.488)	-0.106 (-0.141 | -0.0688)	-2.35 (-2.92 | -1.8)	2.78 (1.93 | 3.64)	-0.544 (-1.02 | -0.0856)	0.0747 (0.0261 | 0.126)	-0.0287 (-0.0994 | 0.0393)	0.000857 (-0.0467 | 0.0505)	-0.714 (-0.889 | -0.539)	0.768 (0.512 | 1.03)	-0.0864 (-0.246 | 0.0707)	-1.86 (-2.03 | -1.68)	1.66 (1.43 | 1.89)	-0.301 (-0.421 | -0.179)
G->P	0	0	0	0	0	0	0	0	0	0	0	0	0	0	0	0	0	0	0	0	0	0
P->R	-2.53 (-2.63 | -2.44)	-1.05 (-1.35 | -0.745)	1.47 (0.99 | 1.93)	-0.513 (-0.797 | -0.22)	2.16 (1.05 | 3.34)	-2.03 (-3.69 | -0.426)	0.539 (-0.548 | 1.56)	-0.401 (-0.459 | -0.344)	0.208 (0.133 | 0.285)	-0.162 (-0.216 | -0.107)	-2.04 (-2.87 | -1.12)	1.91 (0.578 | 3.15)	-0.854 (-1.62 | -0.0399)	0.179 (0.115 | 0.244)	-0.0788 (-0.17 | 0.0129)	-0.0412 (-0.108 | 0.025)	-0.418 (-0.627 | -0.213)	0.268 (-0.0517 | 0.586)	-0.0308 (-0.265 | 0.204)	-0.691 (-0.898 | -0.496)	0.224 (-0.0512 | 0.501)	-0.13 (-0.315 | 0.0618)
P->G	-1.47 (-1.53 | -1.42)	-0.692 (-0.896 | -0.496)	0.95 (0.636 | 1.25)	-0.355 (-0.542 | -0.167)	0.643 (-0.0462 | 1.37)	-0.0581 (-1.09 | 0.992)	0.00895 (-0.667 | 0.669)	-0.133 (-0.167 | -0.0977)	0.07 (0.0194 | 0.119)	-0.0362 (-0.0698 | -0.00263)	-0.593 (-1.02 | -0.164)	0.765 (0.174 | 1.38)	-0.369 (-0.711 | -0.0218)	0.103 (0.0525 | 0.152)	-0.0287 (-0.0952 | 0.0401)	-0.0507 (-0.0995 | -0.00182)	-0.286 (-0.435 | -0.143)	0.295 (0.0785 | 0.513)	-0.00695 (-0.156 | 0.143)	-0.516 (-0.619 | -0.411)	0.363 (0.226 | 0.506)	-0.104 (-0.201 | -0.0105)
P->P	0	0	0	0	0	0	0	0	0	0	0	0	0	0	0	0	0	0	0	0	0	0
Turn emission model (Gamma-Gaussian-Gamma mixture)
	Intercept	T	∆T	T*∆T	T^2	∆T^2	Θ	Θ*T	Θ*∆T	Θ^2	Turn α	Turn β	Straight σ
Reversal left turn	-0.578 (-0.617 | -0.539)	0.0117 (-0.00373 | 0.0261)	0.288 (-0.399 | 0.975)	0.614 (0.356 | 0.88)	0.0104 (0.00666 | 0.0141)	1.14e+02 (1.04e+02 | 1.25e+02)	-0.0186 (-0.02 | -0.0171)	0.000504 (6.13e-05 | 0.000918)	-0.0185 (-0.0357 | -0.00204)	-0.000219 (-0.000241 | -0.000196)	3.32	0.07	4.82
Reversal straight swim	0	0	0	0	0	0	0	0	0	0
Reversal right turn	-0.578 (-0.617 | -0.539)	0.0195 (0.00358 | 0.0346)	-0.0522 (-0.749 | 0.636)	0.898 (0.638 | 1.16)	0.00741 (0.00364 | 0.011)	1.13e+02 (1.02e+02 | 1.24e+02)	0.018 (0.0167 | 0.0193)	-0.000676 (-0.00112 | -0.000255)	0.0105 (-0.00598 | 0.0279)	-0.000182 (-0.000201 | -0.000161)
General left turn	-0.963 (-0.987 | -0.939)	0.0315 (0.0233 | 0.0396)	0.366 (0.00765 | 0.736)	0.309 (0.177 | 0.449)	0.0129 (0.0108 | 0.0149)	95.8 (91.2 | 1.01e+02)	-0.00275 (-0.00353 | -0.00195)	0.000348 (7.21e-05 | 0.000629)	0.00467 (-0.00585 | 0.0156)	-9.81e-05 (-0.000112 | -8.52e-05)	3	0.08	4.46
General straight swim	0	0	0	0	0	0	0	0	0	0
General right turn	-0.963 (-0.987 | -0.939)	0.0317 (0.0238 | 0.0401)	0.388 (0.0125 | 0.754)	0.265 (0.129 | 0.405)	0.012 (0.0101 | 0.0141)	96.0 (91.2 | 1.01e+02)	0.00269 (0.00197 | 0.00344)	-0.000521 (-0.000804 | -0.00024)	0.0106 (-0.000722 | 0.0208)	-9.56e-05 (-0.000109 | -8.27e-05)
Persistent left turn	-1.32 (-1.35 | -1.3)	0.0452 (0.0367 | 0.0538)	0.146 (-0.0621 | 0.359)	0.0265 (-0.0538 | 0.106)	0.00641 (0.00404 | 0.00882)	12.3 (10.7 | 14.0)	-0.00829 (-0.00917 | -0.00741)	-1.32e-05 (-0.00034 | 0.000301)	-0.00462 (-0.0111 | 0.00194)	-7.98e-05 (-9.53e-05 | -6.4e-05)	2.78	0.11	4
Persistent straight swim	0	0	0	0	0	0	0	0	0	0
Persistent right turn	-1.32 (-1.35 | -1.3)	0.0515 (0.0425 | 0.0603)	0.0206 (-0.186 | 0.238)	0.101 (0.0234 | 0.181)	0.00549 (0.00316 | 0.00781)	12.5 (10.9 | 14.2)	0.00702 (0.00619 | 0.00784)	-0.000188 (-0.000506 | 0.000135)	0.00622 (-0.000203 | 0.0128)	-5.93e-05 (-7.35e-05 | -4.43e-05)
Displacement emission model (Gamma)
	Intercept	T	∆T	T*∆T	T^2	∆T^2	d	d*T	d*∆T	d^2	Shared β
Reversal	-1.31 (-1.32 | -1.3)	0.00173 (-0.00198 | 0.00541)	0.0107 (-0.162 | 0.18)	0.0786 (0.0285 | 0.129)	0.00293 (0.00202 | 0.00388)	2.29 (1.48 | 3.06)	0.217 (0.209 | 0.226)	0.00152 (-0.00112 | 0.00418)	-0.00835 (-0.0799 | 0.0629)	-0.0208 (-0.0232 | -0.0184)	1.38
General	-1.31 (-1.32 | -1.3)	0.0133 (0.0112 | 0.0153)	-0.205 (-0.312 | -0.0958)	0.00204 (-0.0245 | 0.0291)	0.0023 (0.00175 | 0.00287)	0.567 (0.244 | 0.895)	0.254 (0.249 | 0.259)	0.00196 (0.000556 | 0.00336)	-0.0726 (-0.113 | -0.0341)	-0.0193 (-0.0208 | -0.0178)	1.29
Persistent	-1.35 (-1.36 | -1.35)	0.00724 (0.00516 | 0.00936)	-0.0313 (-0.0959 | 0.0313)	0.00263 (-0.0139 | 0.0194)	0.000954 (0.00037 | 0.00152)	1.03 (0.706 | 1.37)	0.268 (0.263 | 0.274)	0.00735 (0.00592 | 0.00877)	-0.114 (-0.14 | -0.0875)	-0.0253 (-0.0269 | -0.0237)	1.39
IBI emission model (Gamma)
	Intercept	T	∆T	T*∆T	T^2	∆T^2	Shared β
Reversal	-1.94 (-1.95 | -1.93)	-0.0835 (-0.0871 | -0.08)	0.236 (0.0885 | 0.387)	-0.0262 (-0.0797 | 0.0261)	0.000604 (-0.000359 | 0.00155)	10.0 (9.25 | 10.9)	0.01
General	-2.01 (-2.01 | -2.0)	-0.095 (-0.097 | -0.0928)	0.317 (0.232 | 0.401)	0.0447 (0.0158 | 0.0746)	-0.000954 (-0.0015 | -0.000398)	7.71 (7.19 | 8.23)	0.01
Persistent	-2.12 (-2.12 | -2.11)	-0.101 (-0.104 | -0.0992)	0.515 (0.465 | 0.566)	-0.0192 (-0.0376 | -0.00102)	-0.000843 (-0.00141 | -0.000245)	4.42 (4.15 | 4.69)	0.01
