## Supplementary material for "Markov models bridge behavioral strategies and circuit principles facilitating thermoregulation": Table S2

### Sheet: Sheet1
Experiment type	Experiments run	Experiments passed filtering	Total swim bouts	Non-edge swim bouts	Bouts in continuous trajectories of length 3 or longer
Constant 16 C	30	13	17976	16419	15872
Constant 18 C	32	28	45732	42581	41634
Constant 20 C	34	31	71575	60113	58865
Constant 22 C	30	30	67357	58900	58149
Constant 24 C	30	29	80846	65498	64348
Constant 26 C	32	30	93853	70648	69005
Constant 28 C	44	44	160610	111806	106956
Constant 30 C	40	40	145827	86418	79620
Constant 32 C	40	40	150601	85889	77309
Constant 34 C	32	32	104513	68011	62218
Gradient 18 C - 26 C	72	67	196297	123932	119136
Gradient 24 C - 32 C	34	34	105558	65076	62453
